# Vitamin auxotrophies shape microbial community assembly in the ocean

**DOI:** 10.1101/2023.10.16.562604

**Authors:** Rachel Gregor, Gabriel T. Vercelli, Rachel E. Szabo, Matti Gralka, Ryan C. Reynolds, Evan B. Qu, Naomi M. Levine, Otto X. Cordero

## Abstract

Microbial community assembly is governed by trophic interactions that mediate the transfer of carbon sources and biomass building blocks between species. However, central metabolism corresponds to only a small fraction of the biosynthetic potential of microbes: metabolites such as antimicrobial compounds, signaling molecules, and co-factors are underexplored forces shaping microbial communities. Here, we focus on B vitamin exchange in coastal marine bacterial communities that degrade particulate organic matter and find that natural seawater communities are vitamin limited. While almost a third of bacterial isolates from these communities are B vitamin auxotrophs, the pioneering degraders that first arrive on particles are vitamin producers that likely support auxotrophs through cross-feeding. However, combining experiments and a resource-explicit model, we show that auxotroph growth is often not restored by coculture with vitamin producers, but rather requires lysis and subsequent vitamin recycling. Our results highlight the importance of vitamin auxotrophies and lysis-mediated cross-feeding as important factors controlling microbial community assembly and succession on marine particles.
