## Supplementary material for "Vitamin auxotrophies shape microbial community assembly in the ocean": Table S3. Environmental vitamin measurements.

### Sheet: Table-S3_Environmental_vitamin_
Authors	Year	Vitamin	Mean_Total_pM	Mean_Total_M	Depth (m)	Location	Type	Notes	DOI
Sañudo-Wilhelmy et al.	2012	B1	33	3.3e-11	4	California coast	Dissolved		https://doi.org/10.1073/pnas.1208755109
Sañudo-Wilhelmy et al.	2012	B1	58	5.8e-11	20	California coast	Dissolved		https://doi.org/10.1073/pnas.1208755109
Sañudo-Wilhelmy et al.	2012	B1	4	4e-12	4	California coast	Dissolved		https://doi.org/10.1073/pnas.1208755109
Sañudo-Wilhelmy et al.	2012	B1	18	1.8e-11	40	California coast	Dissolved		https://doi.org/10.1073/pnas.1208755109
Sañudo-Wilhelmy et al.	2012	B1	4	4e-12	4	California coast	Dissolved		https://doi.org/10.1073/pnas.1208755109
Sañudo-Wilhelmy et al.	2012	B1	116	1.16e-10	20	California coast	Dissolved		https://doi.org/10.1073/pnas.1208755109
Sañudo-Wilhelmy et al.	2012	B1	314	3.14e-10	30	California coast	Dissolved		https://doi.org/10.1073/pnas.1208755109
Sañudo-Wilhelmy et al.	2012	B1	53	5.3e-11	60	California coast	Dissolved		https://doi.org/10.1073/pnas.1208755109
Sañudo-Wilhelmy et al.	2012	B1	0.34	3.4e-13	10	California coast	Dissolved		https://doi.org/10.1073/pnas.1208755109
Sañudo-Wilhelmy et al.	2012	B1	44	4.4e-11	60	California coast	Dissolved		https://doi.org/10.1073/pnas.1208755109
Sañudo-Wilhelmy et al.	2012	B1	6.8	6.8e-12	4	California coast	Dissolved		https://doi.org/10.1073/pnas.1208755109
Sañudo-Wilhelmy et al.	2012	B1	69	6.9e-11	50	California coast	Dissolved		https://doi.org/10.1073/pnas.1208755109
Sañudo-Wilhelmy et al.	2012	B1	16	1.6e-11	4	California coast	Dissolved		https://doi.org/10.1073/pnas.1208755109
Sañudo-Wilhelmy et al.	2012	B1	23	2.3e-11	50	California coast	Dissolved		https://doi.org/10.1073/pnas.1208755109
Heal et al.	2014	B1	1.5	1.5e-12	“Surface”	Hood Canal, Puget Sound	Dissolved		https://doi.org/10.1002/rcm.7040
Suffridge et al.	2017	B1	218	2.18e-10	3	Eastern Atlantic	Dissolved	Includes mono and pyrophosphate.	https://doi.org/10.3389/fmars.2017.00011
Suffridge et al.	2017	B1	71.75	7.175e-11	3	Eastern Atlantic	Particulate	Includes mono and pyrophosphate.	https://doi.org/10.3389/fmars.2017.00011
Suffridge et al.	2017	B1	587	5.87e-10	50	Eastern Atlantic	Dissolved	Includes mono and pyrophosphate.	https://doi.org/10.3389/fmars.2017.00011
Suffridge et al.	2017	B1	92.03	9.203e-11	50	Eastern Atlantic	Particulate	Includes mono and pyrophosphate.	https://doi.org/10.3389/fmars.2017.00011
Suffridge et al.	2017	B1	654.6	6.546e-10	3	California coast (SPOT)	Dissolved	Includes mono and pyrophosphate.	https://doi.org/10.3389/fmars.2017.00011
Suffridge et al	2018	B1	24.18	2.418e-11	3	Mediterranean Sea-Atlantic Ocean cruise transect (2)	Dissolved	Includes mono and pyrophosphate.	https://doi.org/10.1029/2018JG004554
Suffridge et al	2018	B1	1.73	1.73e-12	25	Mediterranean Sea-Atlantic Ocean cruise transect (2)	Dissolved	Includes mono and pyrophosphate.	https://doi.org/10.1029/2018JG004554
Suffridge et al	2018	B1	23.83	2.383e-11	3	Mediterranean Sea-Atlantic Ocean cruise transect (4)	Dissolved	Includes mono and pyrophosphate.	https://doi.org/10.1029/2018JG004554
Suffridge et al	2018	B1	21	2.1e-11	50	Mediterranean Sea-Atlantic Ocean cruise transect (4)	Dissolved	Includes mono and pyrophosphate.	https://doi.org/10.1029/2018JG004554
Suffridge et al	2018	B1	28.7	2.87e-11	3	Mediterranean Sea-Atlantic Ocean cruise transect (6)	Dissolved	Includes mono and pyrophosphate.	https://doi.org/10.1029/2018JG004554
Suffridge et al	2018	B1	339.51	3.3951e-10	50	Mediterranean Sea-Atlantic Ocean cruise transect (6)	Dissolved	Includes mono and pyrophosphate.	https://doi.org/10.1029/2018JG004554
Suffridge et al	2018	B1	242.35	2.4235e-10	3	Mediterranean Sea-Atlantic Ocean cruise transect (9)	Dissolved	Includes mono and pyrophosphate.	https://doi.org/10.1029/2018JG004554
Suffridge et al	2018	B1	214.56	2.1456e-10	50	Mediterranean Sea-Atlantic Ocean cruise transect (9)	Dissolved	Includes mono and pyrophosphate.	https://doi.org/10.1029/2018JG004554
Suffridge et al	2018	B1	16.56	1.656e-11	3	Mediterranean Sea-Atlantic Ocean cruise transect (12)	Dissolved	Includes mono and pyrophosphate.	https://doi.org/10.1029/2018JG004554
Suffridge et al	2018	B1	16.06	1.606e-11	50	Mediterranean Sea-Atlantic Ocean cruise transect (12)	Dissolved	Includes mono and pyrophosphate.	https://doi.org/10.1029/2018JG004554
Suffridge et al	2018	B1	3.15	3.15e-12	3	Mediterranean Sea-Atlantic Ocean cruise transect (14)	Dissolved	Includes mono and pyrophosphate.	https://doi.org/10.1029/2018JG004554
Suffridge et al	2018	B1	2.39	2.39e-12	40	Mediterranean Sea-Atlantic Ocean cruise transect (14)	Dissolved	Includes mono and pyrophosphate.	https://doi.org/10.1029/2018JG004554
Suffridge et al	2018	B1	2.01	2.01e-12	3	Mediterranean Sea-Atlantic Ocean cruise transect (17)	Dissolved	Includes mono and pyrophosphate.	https://doi.org/10.1029/2018JG004554
Suffridge et al	2018	B1	4.64	4.64e-12	60	Mediterranean Sea-Atlantic Ocean cruise transect (17)	Dissolved	Includes mono and pyrophosphate.	https://doi.org/10.1029/2018JG004554
Suffridge et al	2018	B1	90.15	9.015e-11	3	Mediterranean Sea-Atlantic Ocean cruise transect (20)	Dissolved	Includes mono and pyrophosphate.	https://doi.org/10.1029/2018JG004554
Suffridge et al	2018	B1	1.09	1.09e-12	25	Mediterranean Sea-Atlantic Ocean cruise transect (20)	Dissolved	Includes mono and pyrophosphate.	https://doi.org/10.1029/2018JG004554
Suffridge et al	2018	B1	38.66	3.866e-11	3	Mediterranean Sea-Atlantic Ocean cruise transect (22)	Dissolved	Includes mono and pyrophosphate.	https://doi.org/10.1029/2018JG004554
Suffridge et al	2018	B1	50.47	5.047e-11	55	Mediterranean Sea-Atlantic Ocean cruise transect (22)	Dissolved	Includes mono and pyrophosphate.	https://doi.org/10.1029/2018JG004554
Suffridge et al	2018	B1	1.54	1.54e-12	3	Mediterranean Sea-Atlantic Ocean cruise transect (24)	Dissolved	Includes mono and pyrophosphate.	https://doi.org/10.1029/2018JG004554
Suffridge et al	2018	B1	286.32	2.8632e-10	12	Mediterranean Sea-Atlantic Ocean cruise transect (24)	Dissolved	Includes mono and pyrophosphate.	https://doi.org/10.1029/2018JG004554
Suffridge et al	2018	B1	41.21	4.121e-11	25	Mediterranean Sea-Atlantic Ocean cruise transect (24)	Dissolved	Includes mono and pyrophosphate.	https://doi.org/10.1029/2018JG004554
Suffridge et al	2018	B1	27.32	2.732e-11	3	Mediterranean Sea-Atlantic Ocean cruise transect (25)	Dissolved	Includes mono and pyrophosphate.	https://doi.org/10.1029/2018JG004554
Suffridge et al	2018	B1	16.49	1.649e-11	50	Mediterranean Sea-Atlantic Ocean cruise transect (25)	Dissolved	Includes mono and pyrophosphate.	https://doi.org/10.1029/2018JG004554
Suffridge et al	2018	B1	21.74	2.174e-11	3	Mediterranean Sea-Atlantic Ocean cruise transect (27)	Dissolved	Includes mono and pyrophosphate.	https://doi.org/10.1029/2018JG004554
Suffridge et al	2018	B1	28.5	2.85e-11	50	Mediterranean Sea-Atlantic Ocean cruise transect (27)	Dissolved	Includes mono and pyrophosphate.	https://doi.org/10.1029/2018JG004554
Suffridge et al	2018	B1	218.39	2.1839e-10	3	Mediterranean Sea-Atlantic Ocean cruise transect (28)	Dissolved	Includes mono and pyrophosphate.	https://doi.org/10.1029/2018JG004554
Suffridge et al	2018	B1	587.09	5.8709e-10	50	Mediterranean Sea-Atlantic Ocean cruise transect (28)	Dissolved	Includes mono and pyrophosphate.	https://doi.org/10.1029/2018JG004554
Suffridge et al	2018	B1	52.11	5.211e-11	3	Mediterranean Sea-Atlantic Ocean cruise transect (29)	Dissolved	Includes mono and pyrophosphate.	https://doi.org/10.1029/2018JG004554
Suffridge et al	2018	B1	39.78	3.978e-11	50	Mediterranean Sea-Atlantic Ocean cruise transect (29)	Dissolved	Includes mono and pyrophosphate.	https://doi.org/10.1029/2018JG004554
Bruns et al.	2022	B1	27	2.7e-11	Not recorded.	North Sea	Dissolved		https://doi.org/10.1007/s00216-022-04317-8
Suffridge et al.	2017	B1_pyr	2.53	2.53e-12	3	Eastern Atlantic	Dissolved		https://doi.org/10.3389/fmars.2017.00011
Suffridge et al.	2017	B1_pyr	5.91	5.91e-12	3	Eastern Atlantic	Particulate		https://doi.org/10.3389/fmars.2017.00011
Suffridge et al.	2017	B1_pyr	28.3	2.83e-11	50	Eastern Atlantic	Dissolved		https://doi.org/10.3389/fmars.2017.00011
Suffridge et al.	2017	B1_pyr	21.7	2.17e-11	50	Eastern Atlantic	Particulate		https://doi.org/10.3389/fmars.2017.00011
Suffridge et al.	2017	B1_pyr	40.8	4.08e-11	3	California coast (SPOT)	Dissolved		https://doi.org/10.3389/fmars.2017.00011
Suffridge et al	2018	B1_pyr	4.3	4.3e-12	3	Mediterranean Sea-Atlantic Ocean cruise transect (2)	Dissolved	4-amino-5-hydroxymethyl-2-methylpyrimidine	https://doi.org/10.1029/2018JG004554
Suffridge et al	2018	B1_pyr	0.87	8.7e-13	25	Mediterranean Sea-Atlantic Ocean cruise transect (2)	Dissolved	4-amino-5-hydroxymethyl-2-methylpyrimidine	https://doi.org/10.1029/2018JG004554
Suffridge et al	2018	B1_pyr	1.93	1.93e-12	3	Mediterranean Sea-Atlantic Ocean cruise transect (4)	Dissolved	4-amino-5-hydroxymethyl-2-methylpyrimidine	https://doi.org/10.1029/2018JG004554
Suffridge et al	2018	B1_pyr	0.16	1.6e-13	50	Mediterranean Sea-Atlantic Ocean cruise transect (4)	Dissolved	4-amino-5-hydroxymethyl-2-methylpyrimidine	https://doi.org/10.1029/2018JG004554
Suffridge et al	2018	B1_pyr	3.05	3.05e-12	3	Mediterranean Sea-Atlantic Ocean cruise transect (6)	Dissolved	4-amino-5-hydroxymethyl-2-methylpyrimidine	https://doi.org/10.1029/2018JG004554
Suffridge et al	2018	B1_pyr	1.68	1.68e-12	50	Mediterranean Sea-Atlantic Ocean cruise transect (6)	Dissolved	4-amino-5-hydroxymethyl-2-methylpyrimidine	https://doi.org/10.1029/2018JG004554
Suffridge et al	2018	B1_pyr	6.55	6.55e-12	3	Mediterranean Sea-Atlantic Ocean cruise transect (9)	Dissolved	4-amino-5-hydroxymethyl-2-methylpyrimidine	https://doi.org/10.1029/2018JG004554
Suffridge et al	2018	B1_pyr	6.7	6.7e-12	50	Mediterranean Sea-Atlantic Ocean cruise transect (9)	Dissolved	4-amino-5-hydroxymethyl-2-methylpyrimidine	https://doi.org/10.1029/2018JG004554
Suffridge et al	2018	B1_pyr	0.38	3.8e-13	3	Mediterranean Sea-Atlantic Ocean cruise transect (12)	Dissolved	4-amino-5-hydroxymethyl-2-methylpyrimidine	https://doi.org/10.1029/2018JG004554
Suffridge et al	2018	B1_pyr	0.21	2.1e-13	50	Mediterranean Sea-Atlantic Ocean cruise transect (12)	Dissolved	4-amino-5-hydroxymethyl-2-methylpyrimidine	https://doi.org/10.1029/2018JG004554
Suffridge et al	2018	B1_pyr	1.27	1.27e-12	3	Mediterranean Sea-Atlantic Ocean cruise transect (14)	Dissolved	4-amino-5-hydroxymethyl-2-methylpyrimidine	https://doi.org/10.1029/2018JG004554
Suffridge et al	2018	B1_pyr	0.52	5.2e-13	40	Mediterranean Sea-Atlantic Ocean cruise transect (14)	Dissolved	4-amino-5-hydroxymethyl-2-methylpyrimidine	https://doi.org/10.1029/2018JG004554
Suffridge et al	2018	B1_pyr	2.16	2.16e-12	3	Mediterranean Sea-Atlantic Ocean cruise transect (17)	Dissolved	4-amino-5-hydroxymethyl-2-methylpyrimidine	https://doi.org/10.1029/2018JG004554
Suffridge et al	2018	B1_pyr	1.18	1.18e-12	60	Mediterranean Sea-Atlantic Ocean cruise transect (17)	Dissolved	4-amino-5-hydroxymethyl-2-methylpyrimidine	https://doi.org/10.1029/2018JG004554
Suffridge et al	2018	B1_pyr	10.45	1.045e-11	3	Mediterranean Sea-Atlantic Ocean cruise transect (20)	Dissolved	4-amino-5-hydroxymethyl-2-methylpyrimidine	https://doi.org/10.1029/2018JG004554
Suffridge et al	2018	B1_pyr	3.73	3.73e-12	25	Mediterranean Sea-Atlantic Ocean cruise transect (20)	Dissolved	4-amino-5-hydroxymethyl-2-methylpyrimidine	https://doi.org/10.1029/2018JG004554
Suffridge et al	2018	B1_pyr	6.08	6.08e-12	3	Mediterranean Sea-Atlantic Ocean cruise transect (22)	Dissolved	4-amino-5-hydroxymethyl-2-methylpyrimidine	https://doi.org/10.1029/2018JG004554
Suffridge et al	2018	B1_pyr	1.11	1.11e-12	55	Mediterranean Sea-Atlantic Ocean cruise transect (22)	Dissolved	4-amino-5-hydroxymethyl-2-methylpyrimidine	https://doi.org/10.1029/2018JG004554
Suffridge et al	2018	B1_pyr	2.32	2.32e-12	3	Mediterranean Sea-Atlantic Ocean cruise transect (24)	Dissolved	4-amino-5-hydroxymethyl-2-methylpyrimidine	https://doi.org/10.1029/2018JG004554
Suffridge et al	2018	B1_pyr	12.45	1.245e-11	12	Mediterranean Sea-Atlantic Ocean cruise transect (24)	Dissolved	4-amino-5-hydroxymethyl-2-methylpyrimidine	https://doi.org/10.1029/2018JG004554
Suffridge et al	2018	B1_pyr	2.23	2.23e-12	25	Mediterranean Sea-Atlantic Ocean cruise transect (24)	Dissolved	4-amino-5-hydroxymethyl-2-methylpyrimidine	https://doi.org/10.1029/2018JG004554
Suffridge et al	2018	B1_pyr	2.34	2.34e-12	3	Mediterranean Sea-Atlantic Ocean cruise transect (25)	Dissolved	4-amino-5-hydroxymethyl-2-methylpyrimidine	https://doi.org/10.1029/2018JG004554
Suffridge et al	2018	B1_pyr	0.19	1.9e-13	50	Mediterranean Sea-Atlantic Ocean cruise transect (25)	Dissolved	4-amino-5-hydroxymethyl-2-methylpyrimidine	https://doi.org/10.1029/2018JG004554
Suffridge et al	2018	B1_pyr	1.01	1.01e-12	3	Mediterranean Sea-Atlantic Ocean cruise transect (27)	Dissolved	4-amino-5-hydroxymethyl-2-methylpyrimidine	https://doi.org/10.1029/2018JG004554
Suffridge et al	2018	B1_pyr	2.76	2.76e-12	50	Mediterranean Sea-Atlantic Ocean cruise transect (27)	Dissolved	4-amino-5-hydroxymethyl-2-methylpyrimidine	https://doi.org/10.1029/2018JG004554
Suffridge et al	2018	B1_pyr	2.53	2.53e-12	3	Mediterranean Sea-Atlantic Ocean cruise transect (28)	Dissolved	4-amino-5-hydroxymethyl-2-methylpyrimidine	https://doi.org/10.1029/2018JG004554
Suffridge et al	2018	B1_pyr	28.34	2.834e-11	50	Mediterranean Sea-Atlantic Ocean cruise transect (28)	Dissolved	4-amino-5-hydroxymethyl-2-methylpyrimidine	https://doi.org/10.1029/2018JG004554
Suffridge et al	2018	B1_pyr	Below limit of detection	Below limit of detection	3	Mediterranean Sea-Atlantic Ocean cruise transect (29)	Dissolved	4-amino-5-hydroxymethyl-2-methylpyrimidine	https://doi.org/10.1029/2018JG004554
Suffridge et al	2018	B1_pyr	4.24	4.24e-12	50	Mediterranean Sea-Atlantic Ocean cruise transect (29)	Dissolved	4-amino-5-hydroxymethyl-2-methylpyrimidine	https://doi.org/10.1029/2018JG004554
Lewin	1954	B12	7.4	7.4e-12	Not recorded.	North Atlantic	Dissolved	Reference from Bannon et al 2023	https://doi.org/10.1099/00221287-10-1-93
Cowey	1956	B12	8.1	8.1e-12	Not recorded.	North Atlantic	Dissolved	Reference from Bannon et al 2023	https://doi.org/10.1017/S0025315400010456
Daisley and Fisher	1958	B12	0.37	3.7e-13	20	Bay of Biscay	Dissolved	Reference from Bannon et al 2023	https://doi.org/10.1017/s0025315400005725
Vishnias and Riley	1961	B12	8	8e-12	"Surface"	Long Island Sound	Dissolved	Reference from Bannon et al 2023	https://doi.org/10.4319/lo.1961.6.1.0036
Menzel and Spaeth	1962	B12	0.04	4e-14	0	Sargasso Sea	Dissolved	Reference from Bannon et al 2023	https://doi.org/10.4319/lo.1962.7.2.0151
Carlucci and Silbernagel	1966	B12	0.3	3e-13	60	Pacific Ocean (Kodiak, Alaska to Honolulu, Hawaii)	Dissolved	Reference from Bannon et al 2023	https://doi.org/10.1139/m66-023
Fiala and Oriol	1984	B12	1.35	1.35e-12	0-20	Antarctic Ocean	Dissolved	Reference from Bannon et al 2023	https://doi.org/10.1007/bf00393266
Okbamichael and Sañudo-Wilhemy	2004	B12	14	1.4e-11	“Surface”	Long Island Sound	Dissolved	Reference from Bannon et al 2023	https://doi.org/10.1016/j.aca.2004.05.020
Sañudo-Wilhelmy et al.	2006	B12	40	4e-11	Not recorded.	Long Island Sound	Dissolved	Reference from Bannon et al 2023	https://doi.org/10.1029/2005GL025046
Panzeca et al.	2008	B12	1.3	1.3e-12	“Surface”	North Atlantic	Dissolved	Reference from Bannon et al 2023	https://doi.org/10.1029/2007gb003124
Panzeca et al.	2009	B12	5	5e-12	2	Coast of Baja California, Mexico	Dissolved	Reference from Bannon et al 2023	https://doi.org/10.1016/j.ecss.2009.08.016
Koch et al.	2011	B12	5	5e-12	“Near surface”	Gulf of Alaska	Dissolved	Reference from Bannon et al 2023	https://doi.org/10.4319/lo.2011.56.3.1023
Suárez-Suárez et al.	2011	B12	50	5e-11	Not recorded.	Coastal Mallorca	Dissolved	Reference from Bannon et al 2023	https://doi.org/10.1016/j.aca.2011.04.040
Koch et al.	2012	B12	20	2e-11	<2	Long Island Sound	Dissolved	Reference from Bannon et al 2023	https://doi.org/10.3389/fmicb.2012.00363
Sañudo-Wilhelmy et al.	2012	B12	1.6	1.6e-12	4	California coast	Dissolved		https://doi.org/10.1073/pnas.1208755109
Sañudo-Wilhelmy et al.	2012	B12	3.2	3.2e-12	20	California coast	Dissolved		https://doi.org/10.1073/pnas.1208755109
Sañudo-Wilhelmy et al.	2012	B12	14	1.4e-11	4	California coast	Dissolved		https://doi.org/10.1073/pnas.1208755109
Sañudo-Wilhelmy et al.	2012	B12	13	1.3e-11	40	California coast	Dissolved		https://doi.org/10.1073/pnas.1208755109
Sañudo-Wilhelmy et al.	2012	B12	14	1.4e-11	4	California coast	Dissolved		https://doi.org/10.1073/pnas.1208755109
Sañudo-Wilhelmy et al.	2012	B12	1.7	1.7e-12	20	California coast	Dissolved		https://doi.org/10.1073/pnas.1208755109
Sañudo-Wilhelmy et al.	2012	B12	Below limit of detection	Below limit of detection	30	California coast	Dissolved		https://doi.org/10.1073/pnas.1208755109
Sañudo-Wilhelmy et al.	2012	B12	Below limit of detection	Below limit of detection	60	California coast	Dissolved		https://doi.org/10.1073/pnas.1208755109
Sañudo-Wilhelmy et al.	2012	B12	Below limit of detection	Below limit of detection	10	California coast	Dissolved		https://doi.org/10.1073/pnas.1208755109
Sañudo-Wilhelmy et al.	2012	B12	Below limit of detection	Below limit of detection	60	California coast	Dissolved		https://doi.org/10.1073/pnas.1208755109
Sañudo-Wilhelmy et al.	2012	B12	5.3	5.3e-12	4	California coast	Dissolved		https://doi.org/10.1073/pnas.1208755109
Sañudo-Wilhelmy et al.	2012	B12	0.89	8.9e-13	50	California coast	Dissolved		https://doi.org/10.1073/pnas.1208755109
Sañudo-Wilhelmy et al.	2012	B12	Below limit of detection	Below limit of detection	4	California coast	Dissolved		https://doi.org/10.1073/pnas.1208755109
Sañudo-Wilhelmy et al.	2012	B12	Below limit of detection	Below limit of detection	50	California coast	Dissolved		https://doi.org/10.1073/pnas.1208755109
Bonnet et al.	2013	B12	3	3e-12	“Surface”	Mediterranean Sea	Dissolved	Reference from Bannon et al 2023	https://doi.org/10.3389/fmicb.2013.00126
Koch et al.	2013	B12	20	2e-11	“low mean water depth”	Quantuck Bay, New York	Dissolved	Reference from Bannon et al 2023	https://doi.org/10.4319/lo.2013.58.5.1761
Heal et al.	2014	B12	5	5e-12	“Surface”	Hood Canal, Puget Sound	Dissolved	Reference from Bannon et al 2023	https://doi.org/10.1002/rcm.7040
Cohen et al.	2017	B12	0.215	2.15e-13	5	Northeast Pacific Ocean	Dissolved	Reference from Bannon et al 2023	https://doi.org/10.1002/lno.10552
Suffridge et al.	2017	B12	19.5	1.95e-11	3	Eastern Atlantic	Dissolved	Total of all forms measured.	https://doi.org/10.3389/fmars.2017.00011
Suffridge et al.	2017	B12	7.4	7.4e-12	3	Eastern Atlantic	Particulate	Total of all forms measured.	https://doi.org/10.3389/fmars.2017.00011
Suffridge et al.	2017	B12	10.86	1.086e-11	50	Eastern Atlantic	Dissolved	Total of all forms measured.	https://doi.org/10.3389/fmars.2017.00011
Suffridge et al.	2017	B12	13.68	1.368e-11	50	Eastern Atlantic	Particulate	Total of all forms measured.	https://doi.org/10.3389/fmars.2017.00011
Suffridge et al.	2017	B12	51.3	5.13e-11	3	California coast (SPOT)	Dissolved	Total of all forms measured.	https://doi.org/10.3389/fmars.2017.00011
Suffridge et al	2018	B12	2.13	2.13e-12	3	Mediterranean Sea-Atlantic Ocean cruise transect (2)	Dissolved	Total of all forms measured.	https://doi.org/10.1029/2018JG004554
Suffridge et al	2018	B12	4.93	4.93e-12	25	Mediterranean Sea-Atlantic Ocean cruise transect (2)	Dissolved	Total of all forms measured.	https://doi.org/10.1029/2018JG004554
Suffridge et al	2018	B12	1.75	1.75e-12	3	Mediterranean Sea-Atlantic Ocean cruise transect (4)	Dissolved	Total of all forms measured.	https://doi.org/10.1029/2018JG004554
Suffridge et al	2018	B12	0.93	9.3e-13	50	Mediterranean Sea-Atlantic Ocean cruise transect (4)	Dissolved	Total of all forms measured.	https://doi.org/10.1029/2018JG004554
Suffridge et al	2018	B12	0.93	9.3e-13	3	Mediterranean Sea-Atlantic Ocean cruise transect (6)	Dissolved	Total of all forms measured.	https://doi.org/10.1029/2018JG004554
Suffridge et al	2018	B12	10.71	1.071e-11	50	Mediterranean Sea-Atlantic Ocean cruise transect (6)	Dissolved	Total of all forms measured.	https://doi.org/10.1029/2018JG004554
Suffridge et al	2018	B12	4.3	4.3e-12	3	Mediterranean Sea-Atlantic Ocean cruise transect (9)	Dissolved	Total of all forms measured.	https://doi.org/10.1029/2018JG004554
Suffridge et al	2018	B12	4.95	4.95e-12	50	Mediterranean Sea-Atlantic Ocean cruise transect (9)	Dissolved	Total of all forms measured.	https://doi.org/10.1029/2018JG004554
Suffridge et al	2018	B12	0.62	6.2e-13	3	Mediterranean Sea-Atlantic Ocean cruise transect (12)	Dissolved	Total of all forms measured.	https://doi.org/10.1029/2018JG004554
Suffridge et al	2018	B12	0.86	8.6e-13	50	Mediterranean Sea-Atlantic Ocean cruise transect (12)	Dissolved	Total of all forms measured.	https://doi.org/10.1029/2018JG004554
Suffridge et al	2018	B12	2.1	2.1e-12	3	Mediterranean Sea-Atlantic Ocean cruise transect (14)	Dissolved	Total of all forms measured.	https://doi.org/10.1029/2018JG004554
Suffridge et al	2018	B12	2.5	2.5e-12	40	Mediterranean Sea-Atlantic Ocean cruise transect (14)	Dissolved	Total of all forms measured.	https://doi.org/10.1029/2018JG004554
Suffridge et al	2018	B12	2	2e-12	3	Mediterranean Sea-Atlantic Ocean cruise transect (17)	Dissolved	Total of all forms measured.	https://doi.org/10.1029/2018JG004554
Suffridge et al	2018	B12	0.97	9.7e-13	60	Mediterranean Sea-Atlantic Ocean cruise transect (17)	Dissolved	Total of all forms measured.	https://doi.org/10.1029/2018JG004554
Suffridge et al	2018	B12	2.06	2.06e-12	3	Mediterranean Sea-Atlantic Ocean cruise transect (20)	Dissolved	Total of all forms measured.	https://doi.org/10.1029/2018JG004554
Suffridge et al	2018	B12	3.37	3.37e-12	25	Mediterranean Sea-Atlantic Ocean cruise transect (20)	Dissolved	Total of all forms measured.	https://doi.org/10.1029/2018JG004554
Suffridge et al	2018	B12	7.23	7.23e-12	3	Mediterranean Sea-Atlantic Ocean cruise transect (22)	Dissolved	Total of all forms measured.	https://doi.org/10.1029/2018JG004554
Suffridge et al	2018	B12	1.98	1.98e-12	55	Mediterranean Sea-Atlantic Ocean cruise transect (22)	Dissolved	Total of all forms measured.	https://doi.org/10.1029/2018JG004554
Suffridge et al	2018	B12	1.6	1.6e-12	3	Mediterranean Sea-Atlantic Ocean cruise transect (24)	Dissolved	Total of all forms measured.	https://doi.org/10.1029/2018JG004554
Suffridge et al	2018	B12	10.41	1.041e-11	12	Mediterranean Sea-Atlantic Ocean cruise transect (24)	Dissolved	Total of all forms measured.	https://doi.org/10.1029/2018JG004554
Suffridge et al	2018	B12	2.03	2.03e-12	25	Mediterranean Sea-Atlantic Ocean cruise transect (24)	Dissolved	Total of all forms measured.	https://doi.org/10.1029/2018JG004554
Suffridge et al	2018	B12	1.47	1.47e-12	3	Mediterranean Sea-Atlantic Ocean cruise transect (25)	Dissolved	Total of all forms measured.	https://doi.org/10.1029/2018JG004554
Suffridge et al	2018	B12	0.41	4.1e-13	50	Mediterranean Sea-Atlantic Ocean cruise transect (25)	Dissolved	Total of all forms measured.	https://doi.org/10.1029/2018JG004554
Suffridge et al	2018	B12	0.76	7.6e-13	3	Mediterranean Sea-Atlantic Ocean cruise transect (27)	Dissolved	Total of all forms measured.	https://doi.org/10.1029/2018JG004554
Suffridge et al	2018	B12	1.65	1.65e-12	50	Mediterranean Sea-Atlantic Ocean cruise transect (27)	Dissolved	Total of all forms measured.	https://doi.org/10.1029/2018JG004554
Suffridge et al	2018	B12	19.54	1.954e-11	3	Mediterranean Sea-Atlantic Ocean cruise transect (28)	Dissolved	Total of all forms measured.	https://doi.org/10.1029/2018JG004554
Suffridge et al	2018	B12	10.87	1.087e-11	50	Mediterranean Sea-Atlantic Ocean cruise transect (28)	Dissolved	Total of all forms measured.	https://doi.org/10.1029/2018JG004554
Suffridge et al	2018	B12	0.66	6.6e-13	3	Mediterranean Sea-Atlantic Ocean cruise transect (29)	Dissolved	Total of all forms measured.	https://doi.org/10.1029/2018JG004554
Suffridge et al	2018	B12	2.14	2.14e-12	50	Mediterranean Sea-Atlantic Ocean cruise transect (29)	Dissolved	Total of all forms measured.	https://doi.org/10.1029/2018JG004554
Joglar et al.	2020	B12	0.3	3e-13	“Surface”	Northeast Atlantic Ocean	Dissolved		https://doi.org/10.5194/bg-17-2807-2020
Barber-Lluch et al.	2021	B12	0.5	5e-13	“Surface”	Northwest Iberian shelf	Dissolved		https://doi.org/10.1016/j.rsma.2020.101608
Joglar et al.	2021	B12	0.15	1.5e-13	"Surface"	Ría de Vigo (northwestern Spain)	Dissolved	Mesocosm experiment, only day 0 from August reported here.	https://doi.org/10.1128/AEM.01525-21
Bruns et al.	2022	B12	16	1.6e-11	Not recorded.	North Sea	Dissolved		https://doi.org/10.1007/s00216-022-04317-8
Mӧller et al.	2022	B12	1	1e-12	10 m and “surface water”	German Bay, Baltic Sea and the Danish Limfjord	Dissolved		https://doi.org/10.1002/rcm.9401
Bruns et al.	2022	B3	46	4.6e-11	Not recorded.	North Sea	Dissolved		https://doi.org/10.1007/s00216-022-04317-8
Johnson et al	2022	B3	56	5.6e-11		Western Atlantic	Dissolved	NAD.	https://doi.org/10.1002/lno.12275
Sañudo-Wilhelmy et al.	2012	B7	Below limit of detection	Below limit of detection	4	California coast	Dissolved		https://doi.org/10.1073/pnas.1208755109
Sañudo-Wilhelmy et al.	2012	B7	Below limit of detection	Below limit of detection	20	California coast	Dissolved		https://doi.org/10.1073/pnas.1208755109
Sañudo-Wilhelmy et al.	2012	B7	Below limit of detection	Below limit of detection	4	California coast	Dissolved		https://doi.org/10.1073/pnas.1208755109
Sañudo-Wilhelmy et al.	2012	B7	Below limit of detection	Below limit of detection	40	California coast	Dissolved		https://doi.org/10.1073/pnas.1208755109
Sañudo-Wilhelmy et al.	2012	B7	Below limit of detection	Below limit of detection	4	California coast	Dissolved		https://doi.org/10.1073/pnas.1208755109
Sañudo-Wilhelmy et al.	2012	B7	Below limit of detection	Below limit of detection	20	California coast	Dissolved		https://doi.org/10.1073/pnas.1208755109
Sañudo-Wilhelmy et al.	2012	B7	125	1.25e-10	30	California coast	Dissolved		https://doi.org/10.1073/pnas.1208755109
Sañudo-Wilhelmy et al.	2012	B7	82	8.2e-11	60	California coast	Dissolved		https://doi.org/10.1073/pnas.1208755109
Sañudo-Wilhelmy et al.	2012	B7	0.51	5.1e-13	10	California coast	Dissolved		https://doi.org/10.1073/pnas.1208755109
Sañudo-Wilhelmy et al.	2012	B7	4.2	4.2e-12	60	California coast	Dissolved		https://doi.org/10.1073/pnas.1208755109
Sañudo-Wilhelmy et al.	2012	B7	Below limit of detection	Below limit of detection	4	California coast	Dissolved		https://doi.org/10.1073/pnas.1208755109
Sañudo-Wilhelmy et al.	2012	B7	Below limit of detection	Below limit of detection	50	California coast	Dissolved		https://doi.org/10.1073/pnas.1208755109
Sañudo-Wilhelmy et al.	2012	B7	Below limit of detection	Below limit of detection	4	California coast	Dissolved		https://doi.org/10.1073/pnas.1208755109
Sañudo-Wilhelmy et al.	2012	B7	33	3.3e-11	50	California coast	Dissolved		https://doi.org/10.1073/pnas.1208755109
Heal et al.	2014	B7	16.9	1.69e-11	“Surface”	Hood Canal, Puget Sound	Dissolved		https://doi.org/10.1002/rcm.7040
Suffridge et al.	2017	B7	679	6.79e-10	3	Eastern Atlantic	Dissolved		https://doi.org/10.3389/fmars.2017.00011
Suffridge et al.	2017	B7	8.22	8.22e-12	3	Eastern Atlantic	Particulate		https://doi.org/10.3389/fmars.2017.00011
Suffridge et al.	2017	B7	629	6.29e-10	50	Eastern Atlantic	Dissolved		https://doi.org/10.3389/fmars.2017.00011
Suffridge et al.	2017	B7	8.56	8.56e-12	50	Eastern Atlantic	Particulate		https://doi.org/10.3389/fmars.2017.00011
Suffridge et al.	2017	B7	31.9	3.19e-11	3	California coast (SPOT)	Dissolved		https://doi.org/10.3389/fmars.2017.00011
Suffridge et al	2018	B7	132.96	1.3296e-10	3	Mediterranean Sea-Atlantic Ocean cruise transect (2)	Dissolved		https://doi.org/10.1029/2018JG004554
Suffridge et al	2018	B7	210.73	2.1073e-10	25	Mediterranean Sea-Atlantic Ocean cruise transect (2)	Dissolved		https://doi.org/10.1029/2018JG004554
Suffridge et al	2018	B7	115.32	1.1532e-10	3	Mediterranean Sea-Atlantic Ocean cruise transect (4)	Dissolved		https://doi.org/10.1029/2018JG004554
Suffridge et al	2018	B7	Below limit of detection	Below limit of detection	50	Mediterranean Sea-Atlantic Ocean cruise transect (4)	Dissolved		https://doi.org/10.1029/2018JG004554
Suffridge et al	2018	B7	28.76	2.876e-11	3	Mediterranean Sea-Atlantic Ocean cruise transect (6)	Dissolved		https://doi.org/10.1029/2018JG004554
Suffridge et al	2018	B7	870.95	8.7095e-10	50	Mediterranean Sea-Atlantic Ocean cruise transect (6)	Dissolved		https://doi.org/10.1029/2018JG004554
Suffridge et al	2018	B7	1953.1	1.9531e-09	3	Mediterranean Sea-Atlantic Ocean cruise transect (9)	Dissolved		https://doi.org/10.1029/2018JG004554
Suffridge et al	2018	B7	201.29	2.0129e-10	50	Mediterranean Sea-Atlantic Ocean cruise transect (9)	Dissolved		https://doi.org/10.1029/2018JG004554
Suffridge et al	2018	B7	70.63	7.063e-11	3	Mediterranean Sea-Atlantic Ocean cruise transect (12)	Dissolved		https://doi.org/10.1029/2018JG004554
Suffridge et al	2018	B7	139.57	1.3957e-10	50	Mediterranean Sea-Atlantic Ocean cruise transect (12)	Dissolved		https://doi.org/10.1029/2018JG004554
Suffridge et al	2018	B7	155.49	1.5549e-10	3	Mediterranean Sea-Atlantic Ocean cruise transect (14)	Dissolved		https://doi.org/10.1029/2018JG004554
Suffridge et al	2018	B7	195.87	1.9587e-10	40	Mediterranean Sea-Atlantic Ocean cruise transect (14)	Dissolved		https://doi.org/10.1029/2018JG004554
Suffridge et al	2018	B7	188.56	1.8856e-10	3	Mediterranean Sea-Atlantic Ocean cruise transect (17)	Dissolved		https://doi.org/10.1029/2018JG004554
Suffridge et al	2018	B7	625.64	6.2564e-10	60	Mediterranean Sea-Atlantic Ocean cruise transect (17)	Dissolved		https://doi.org/10.1029/2018JG004554
Suffridge et al	2018	B7	142.29	1.4229e-10	3	Mediterranean Sea-Atlantic Ocean cruise transect (20)	Dissolved		https://doi.org/10.1029/2018JG004554
Suffridge et al	2018	B7	155.6	1.556e-10	25	Mediterranean Sea-Atlantic Ocean cruise transect (20)	Dissolved		https://doi.org/10.1029/2018JG004554
Suffridge et al	2018	B7	433.94	4.3394e-10	3	Mediterranean Sea-Atlantic Ocean cruise transect (22)	Dissolved		https://doi.org/10.1029/2018JG004554
Suffridge et al	2018	B7	136.75	1.3675e-10	55	Mediterranean Sea-Atlantic Ocean cruise transect (22)	Dissolved		https://doi.org/10.1029/2018JG004554
Suffridge et al	2018	B7	78.53	7.853e-11	3	Mediterranean Sea-Atlantic Ocean cruise transect (24)	Dissolved		https://doi.org/10.1029/2018JG004554
Suffridge et al	2018	B7	554.11	5.5411e-10	12	Mediterranean Sea-Atlantic Ocean cruise transect (24)	Dissolved		https://doi.org/10.1029/2018JG004554
Suffridge et al	2018	B7	178.62	1.7862e-10	25	Mediterranean Sea-Atlantic Ocean cruise transect (24)	Dissolved		https://doi.org/10.1029/2018JG004554
Suffridge et al	2018	B7	48.54	4.854e-11	3	Mediterranean Sea-Atlantic Ocean cruise transect (25)	Dissolved		https://doi.org/10.1029/2018JG004554
Suffridge et al	2018	B7	Below limit of detection	Below limit of detection	50	Mediterranean Sea-Atlantic Ocean cruise transect (25)	Dissolved		https://doi.org/10.1029/2018JG004554
Suffridge et al	2018	B7	122.41	1.2241e-10	3	Mediterranean Sea-Atlantic Ocean cruise transect (27)	Dissolved		https://doi.org/10.1029/2018JG004554
Suffridge et al	2018	B7	109.97	1.0997e-10	50	Mediterranean Sea-Atlantic Ocean cruise transect (27)	Dissolved		https://doi.org/10.1029/2018JG004554
Suffridge et al	2018	B7	679.43	6.7943e-10	3	Mediterranean Sea-Atlantic Ocean cruise transect (28)	Dissolved		https://doi.org/10.1029/2018JG004554
Suffridge et al	2018	B7	628.88	6.2888e-10	50	Mediterranean Sea-Atlantic Ocean cruise transect (28)	Dissolved		https://doi.org/10.1029/2018JG004554
Suffridge et al	2018	B7	59.24	5.924e-11	3	Mediterranean Sea-Atlantic Ocean cruise transect (29)	Dissolved		https://doi.org/10.1029/2018JG004554
Suffridge et al	2018	B7	133.45	1.3345e-10	50	Mediterranean Sea-Atlantic Ocean cruise transect (29)	Dissolved		https://doi.org/10.1029/2018JG004554
Bruns et al.	2022	B7	30	3e-11	Not recorded.	North Sea	Dissolved		https://doi.org/10.1007/s00216-022-04317-8
Johnson et al	2022	B7	0.3	3e-13		Western Atlantic	Particulate		https://doi.org/10.1002/lno.12275
Johnson et al	2022	B7	13	1.3e-11		Western Atlantic	Dissolved		https://doi.org/10.1002/lno.12275
Johnson et al	2022	B9	0.5	5e-13		Western Atlantic	Particulate		https://doi.org/10.1002/lno.12275
Johnson et al	2022	B9	32	3.2e-11		Western Atlantic	Dissolved	PABA.	https://doi.org/10.1002/lno.12275
